# OVO Positively Regulates Essential Maternal Pathways by Binding Near the Transcriptional Start Sites in the *Drosophila* Female Germline

**DOI:** 10.1101/2023.11.01.565184

**Authors:** Leif Benner, Savannah Muron, Jillian G. Gomez, Brian Oliver

## Abstract

Differentiation of female germline stem cells into a mature oocyte includes the expression of RNAs and proteins that drive early embryonic development in *Drosophila*. We have little insight into what activates the expression of these maternal factors. One candidate is the zinc-finger protein OVO. OVO is required for female germline viability and has been shown to positively regulate its own expression, as well as a downstream target, *ovarian tumor*, by binding to the transcriptional start site (TSS). To find additional OVO targets in the female germline and further elucidate OVO’s role in oocyte development, we performed ChIP-seq to determine genome-wide OVO occupancy, as well as RNA-seq comparing hypomorphic and wild type rescue *ovo* alleles. OVO preferentially binds in close proximity to target TSSs genome-wide, is associated with open chromatin, transcriptionally active histone marks, and OVO-dependent expression. Motif enrichment analysis on OVO ChIP peaks identified a 5′-TAACNGT-3′ OVO DNA binding motif spatially enriched near TSSs. However, the OVO DNA binding motif does not exhibit precise motif spacing relative to the TSS characteristic of RNA Polymerase II complex binding core promoter elements. Integrated genomics analysis showed that 525 genes that are bound and increase in expression downstream of OVO are known to be essential maternally expressed genes. These include genes involved in anterior/posterior/germ plasm specification (*bcd, exu, swa, osk, nos, aub, pgc, gcl*), egg activation (*png, plu, gnu, wisp, C(3)g, mtrm*), translational regulation (*cup*, *orb*, *bru1, me31B*), and vitelline membrane formation (*fs(1)N*, *fs(1)M3*, *clos*). This suggests that OVO is a master transcriptional regulator of oocyte development and is responsible for the expression of structural components of the egg as well as maternally provided RNAs that are required for early embryonic development.
