## Supplementary material for "OVO Positively Regulates Essential Maternal Pathways by Binding Near the Transcriptional Start Sites in the *Drosophila* Female Germline": Table S1

### Sheet: ReadMe
Table	Description
1	Number of significant ChIP peaks called for OVO-GFP, OVO-HA, and the intersection of the two. Results are split by chromosome.
2	Mean length of significant ChIP peaks called for OVO-GFP, OVO-HA, and the intersection of the two. Results are split by chromosome.
3	Median length of significant ChIP peaks called for OVO-GFP, OVO-HA, and the intersection of the two. Results are split by chromosome.

### Sheet: Sheet1
ChIP-seq Statistics
Table 1					Table 2					Table 3
Number of Significant Peaks	OVO-GFP	OVO-HA	Intersect		Mean Peak Length (bp)	OVO-GFP	OVO-HA	Intersect		Median Peak Length (bp)	OVO-GFP	OVO-HA	Intersect
All chromosomes	7235	3393	3094		All chromosomes	773.5	725.6	710.6		All chromosomes	575	570	569
chrX	1653	1041	886		chrX	884.9	755.6	759.8		chrX	649	613	628
chr2L	1166	460	437		chr2L	727.8	708.1	692.2		chr2L	570	560	574
chr2R	1427	598	575		chr2R	766.8	733.8	702.1		chr2R	575	551	547
chr3L	1318	584	533		chr3L	729.6	719.2	685		chr3L	542	551	537
chr3R	1578	654	625		chr3R	748.1	695.6	694.5		chr3R	559	568	572
chr4	87	38	32		chr4	458.1	396.8	351.7		chr4	395	365	349
rDNA	6	18	6		rDNA	1458.5	1140.7	1458.5		rDNA	1123.5	1018	1124
