## Supplementary material for "OVO Positively Regulates Essential Maternal Pathways by Binding Near the Transcriptional Start Sites in the *Drosophila* Female Germline": Table S3

### Sheet: Sheet1
MEME version 5.5.0
ALPHABET= ACGT
strands: + -
Background letter frequencies (from unknown source):
A 0.284 C 0.216 G 0.216 T 0.284
MOTIF OVO-MOTIF-1-TAACGGTAAA STREME-1
letter-probability matrix: alength= 4 w= 10 nsites= 1518 P= 1.8e-025
0.052952 0.047869 0.028921 0.870259
0.999895 0.000032 0.000032 0.000042
0.966859 0.000032 0.033067 0.000042
0.000042 0.999884 0.000032 0.000042
0.000042 0.004940 0.843004 0.152014
0.000042 0.000032 0.999884 0.000042
0.000042 0.000032 0.086960 0.912966
0.726984 0.024001 0.034652 0.214364
0.602640 0.239563 0.036978 0.120818
0.518431 0.191269 0.050273 0.240027
MOTIF OVO-MOTIF-2-RWMTAACGGV STREME-2
letter-probability matrix: alength= 4 w= 10 nsites= 521 P= 2.8e-006
0.543535 0.000094 0.287496 0.168875
0.426729 0.178238 0.180304 0.214729
0.432249 0.264783 0.195421 0.107547
0.000124 0.000094 0.000094 0.999687
0.999687 0.000094 0.000094 0.000124
0.999687 0.000094 0.000094 0.000124
0.000124 0.999658 0.000094 0.000124
0.000124 0.000094 0.999658 0.000124
0.000124 0.000094 0.999658 0.000124
0.335189 0.334878 0.177053 0.152880
MOTIF OVO-MOTIF-3-TAACTGTTTT STREME-3
letter-probability matrix: alength= 4 w= 10 nsites= 121 P= 4.6e-002
0.000684 0.000522 0.000522 0.998273
0.981663 0.000522 0.017132 0.000684
0.994191 0.004604 0.000522 0.000684
0.000684 0.998111 0.000522 0.000684
0.000684 0.028403 0.000522 0.970392
0.012896 0.000522 0.985898 0.000684
0.040817 0.024599 0.083123 0.851461
0.000684 0.017165 0.080818 0.901333
0.000684 0.039742 0.163614 0.795961
0.108284 0.052646 0.077120 0.761950
MOTIF OVO-MOTIF-4-TTACSGTAA STREME-4
letter-probability matrix: alength= 4 w= 9 nsites= 86 P= 5.9e-003
0.135113 0.051532 0.264257 0.549098
0.077298 0.000639 0.000639 0.921424
0.997884 0.000639 0.000639 0.000838
0.000838 0.986298 0.012027 0.000838
0.000838 0.499162 0.499162 0.000838
0.000838 0.012027 0.986298 0.000838
0.000838 0.000639 0.000639 0.997884
0.921424 0.000639 0.000639 0.077298
0.549098 0.264257 0.051532 0.135113
MOTIF Oliver ovo_oliver ovo_oliver
letter-probability matrix: alength= 4 w= 9
0.282609 0.086957 0.086957 0.543478
0.065217 0.130435 0.717391 0.086957
0.086957 0.130435 0.086957 0.695652
0.913043 0.021739 0.000000 0.065217
0.956522 0.000000 0.000000 0.043478
0.000000 1.000000 0.000000 0.000000
0.195652 0.108696 0.369565 0.326087
0.065217 0.000000 0.891304 0.043478
0.173913 0.152174 0.065217 0.608696
MOTIF ovo_garfinkel ovo_garfinkel
letter-probability matrix: alength= 4 w= 9
0.476190 0.190476 0.000000 0.333333
0.047619 0.190476 0.666667 0.095238
0.190476 0.095238 0.095238 0.619048
0.952381 0.000000 0.000000 0.047619
1.000000 0.000000 0.000000 0.000000
0.000000 1.000000 0.000000 0.000000
0.333333 0.238095 0.142857 0.285714
0.000000 0.000000 1.000000 0.000000
0.238095 0.190476 0.095238 0.476190
