## Supplementary material for "OVO Positively Regulates Essential Maternal Pathways by Binding Near the Transcriptional Start Sites in the *Drosophila* Female Germline": Table S5

### Sheet: ReadMe
Column	Description
term_name	Common biological process GO term name
term_id	GO term ID
adjusted_p_value	adjusted p value from enrichment analysis
negative_log10_of_adjusted_p_value	negative log10 of the adjusted p value from enrichment analysis
term_size	The number of genes within the GO term
query_size	The number of genes submitted to the analysis
intersection_size	The number of genes submitted to the analysis that were within this GO term
intersections	The names of the genes that were submitted to the analysis that were within this GO term

### Sheet: go_terms
term_name	term_id	adjusted_p_value	negative_log10_of_adjusted_p_value	term_size	query_size	intersection_size	intersections
sexual reproduction	GO:0019953	1.14275e-06	5.942048260078931	984	525	92	FBGN0005390,FBGN0004649,FBGN0000615,FBGN0000927,FBGN0261987,FBGN0087040,FBGN0000405,FBGN0261016,FBGN0001120,FBGN0260780,FBGN0003028,FBGN0019686,FBGN0026430,FBGN0003655,FBGN0002962,FBGN0033757,FBGN0010431,FBGN0003187,FBGN0003015,FBGN0004650,FBGN0010097,FBGN0005695,FBGN0000114,FBGN0004419,FBGN0010317,FBGN0004882,FBGN0024177,FBGN0000351,FBGN0016053,FBGN0003023,FBGN0000246,FBGN0002948,FBGN0267347,FBG…
reproductive process	GO:0022414	2.85896e-06	5.543791742368548	1094	525	98	FBGN0005390,FBGN0004649,FBGN0000615,FBGN0000927,FBGN0261987,FBGN0087040,FBGN0000405,FBGN0261016,FBGN0001120,FBGN0260780,FBGN0003028,FBGN0019686,FBGN0026430,FBGN0003655,FBGN0002962,FBGN0033757,FBGN0010431,FBGN0003187,FBGN0003015,FBGN0004650,FBGN0010097,FBGN0005695,FBGN0000114,FBGN0004419,FBGN0010317,FBGN0004882,FBGN0024177,FBGN0000351,FBGN0016053,FBGN0003023,FBGN0000246,FBGN0002948,FBGN0267347,FBG…
germ cell development	GO:0007281	2.01936e-05	4.69479	664	525	67	FBGN0005390,FBGN0004649,FBGN0000615,FBGN0261987,FBGN0000405,FBGN0261016,FBGN0260780,FBGN0003028,FBGN0019686,FBGN0003655,FBGN0002962,FBGN0033757,FBGN0003187,FBGN0003015,FBGN0004650,FBGN0010097,FBGN0005695,FBGN0000114,FBGN0004419,FBGN0010317,FBGN0004882,FBGN0024177,FBGN0000351,FBGN0016053,FBGN0003023,FBGN0267347,FBGN0086251,FBGN0003124,FBGN0261397,FBGN0001085,FBGN0033773,FBGN0004400,FBGN0287720,FBG…
oogenesis	GO:0048477	2.34129e-05	4.630545353800222	567	525	60	FBGN0005390,FBGN0004649,FBGN0000615,FBGN0261987,FBGN0261016,FBGN0260780,FBGN0003028,FBGN0019686,FBGN0003655,FBGN0002962,FBGN0033757,FBGN0003187,FBGN0003015,FBGN0004650,FBGN0010097,FBGN0000114,FBGN0004419,FBGN0010317,FBGN0004882,FBGN0000351,FBGN0003023,FBGN0267347,FBGN0086251,FBGN0003124,FBGN0261397,FBGN0001085,FBGN0033773,FBGN0004400,FBGN0287720,FBGN0003475,FBGN0031030,FBGN0061515,FBGN0004795,FBG…
female gamete generation	GO:0007292	3.17066e-05	4.498850592283967	614	525	63	FBGN0005390,FBGN0004649,FBGN0000615,FBGN0261987,FBGN0261016,FBGN0260780,FBGN0003028,FBGN0019686,FBGN0003655,FBGN0002962,FBGN0033757,FBGN0010431,FBGN0003187,FBGN0003015,FBGN0004650,FBGN0010097,FBGN0000114,FBGN0004419,FBGN0010317,FBGN0004882,FBGN0000351,FBGN0003023,FBGN0002948,FBGN0267347,FBGN0086251,FBGN0003124,FBGN0261397,FBGN0001085,FBGN0033773,FBGN0004400,FBGN0287720,FBGN0003475,FBGN0031030,FBG…
embryonic pattern specification	GO:0009880	5.50892e-05	4.258933638918359	195	525	30	FBGN0005390,FBGN0000615,FBGN0261016,FBGN0003655,FBGN0002962,FBGN0003015,FBGN0004650,FBGN0264493,FBGN0004882,FBGN0000251,FBGN0261397,FBGN0001085,FBGN0262473,FBGN0003475,FBGN0003292,FBGN0016131,FBGN0004795,FBGN0033921,FBGN0262975,FBGN0001180,FBGN0000166,FBGN0000146,FBGN0010269,FBGN0001316,FBGN0027948,FBGN0045862,FBGN0263143,FBGN0262656,FBGN0003751,FBGN0028979
reproduction	GO:0000003	6.21722e-05	4.2064	1192	525	100	FBGN0005390,FBGN0004649,FBGN0000615,FBGN0000927,FBGN0261987,FBGN0087040,FBGN0000405,FBGN0261016,FBGN0001120,FBGN0260780,FBGN0003028,FBGN0019686,FBGN0026430,FBGN0003655,FBGN0002962,FBGN0033757,FBGN0010431,FBGN0003187,FBGN0003015,FBGN0004650,FBGN0010097,FBGN0005695,FBGN0000114,FBGN0004419,FBGN0010317,FBGN0004882,FBGN0024177,FBGN0000351,FBGN0016053,FBGN0003023,FBGN0000246,FBGN0002948,FBGN0267347,FBG…
cell differentiation	GO:0030154	6.74314e-05	4.171137606951629	1557	525	122	FBGN0005390,FBGN0004649,FBGN0000615,FBGN0261987,FBGN0000405,FBGN0261016,FBGN0260780,FBGN0003028,FBGN0019686,FBGN0003655,FBGN0002962,FBGN0033757,FBGN0003187,FBGN0003015,FBGN0004650,FBGN0010097,FBGN0005695,FBGN0000114,FBGN0004419,FBGN0010317,FBGN0026428,FBGN0004882,FBGN0259789,FBGN0024177,FBGN0000351,FBGN0016053,FBGN0000251,FBGN0003023,FBGN0039350,FBGN0267347,FBGN0086251,FBGN0003124,FBGN0261397,FBG…
cellular developmental process	GO:0048869	7.00321e-05	4.154702666032408	1558	525	122	FBGN0005390,FBGN0004649,FBGN0000615,FBGN0261987,FBGN0000405,FBGN0261016,FBGN0260780,FBGN0003028,FBGN0019686,FBGN0003655,FBGN0002962,FBGN0033757,FBGN0003187,FBGN0003015,FBGN0004650,FBGN0010097,FBGN0005695,FBGN0000114,FBGN0004419,FBGN0010317,FBGN0026428,FBGN0004882,FBGN0259789,FBGN0024177,FBGN0000351,FBGN0016053,FBGN0000251,FBGN0003023,FBGN0039350,FBGN0267347,FBGN0086251,FBGN0003124,FBGN0261397,FBG…
cell development	GO:0048468	9.09804e-05	4.041052073957859	1315	525	107	FBGN0005390,FBGN0004649,FBGN0000615,FBGN0261987,FBGN0000405,FBGN0261016,FBGN0260780,FBGN0003028,FBGN0019686,FBGN0003655,FBGN0002962,FBGN0033757,FBGN0003187,FBGN0003015,FBGN0004650,FBGN0010097,FBGN0005695,FBGN0000114,FBGN0004419,FBGN0010317,FBGN0026428,FBGN0004882,FBGN0259789,FBGN0024177,FBGN0000351,FBGN0016053,FBGN0003023,FBGN0267347,FBGN0086251,FBGN0003124,FBGN0261397,FBGN0001085,FBGN0040372,FBG…
axis specification	GO:0009798	0.0001146	3.9408136270635152	190	525	29	FBGN0005390,FBGN0000615,FBGN0261016,FBGN0003655,FBGN0002962,FBGN0003015,FBGN0004650,FBGN0010097,FBGN0004882,FBGN0000251,FBGN0261397,FBGN0262473,FBGN0003475,FBGN0033921,FBGN0000533,FBGN0262975,FBGN0001180,FBGN0000166,FBGN0003450,FBGN0000146,FBGN0010269,FBGN0001316,FBGN0263987,FBGN0027948,FBGN0020224,FBGN0045862,FBGN0263143,FBGN0003751,FBGN0260632
single fertilization	GO:0007338	0.000159724	3.796628508935963	29	525	11	FBGN0000927,FBGN0087040,FBGN0001120,FBGN0260780,FBGN0000351,FBGN0003124,FBGN0027500,FBGN0022786,FBGN0000826,FBGN0003114,FBGN0027948
gamete generation	GO:0007276	0.000186441	3.7294595154200874	838	525	76	FBGN0005390,FBGN0004649,FBGN0000615,FBGN0261987,FBGN0000405,FBGN0261016,FBGN0260780,FBGN0003028,FBGN0019686,FBGN0026430,FBGN0003655,FBGN0002962,FBGN0033757,FBGN0010431,FBGN0003187,FBGN0003015,FBGN0004650,FBGN0010097,FBGN0005695,FBGN0000114,FBGN0004419,FBGN0010317,FBGN0004882,FBGN0024177,FBGN0000351,FBGN0016053,FBGN0003023,FBGN0002948,FBGN0267347,FBGN0086251,FBGN0003124,FBGN0261397,FBGN0020386,FBG…
segmentation	GO:0035282	0.000186447	3.7294446049761447	217	525	31	FBGN0005390,FBGN0000615,FBGN0261016,FBGN0003028,FBGN0003655,FBGN0002962,FBGN0003015,FBGN0004650,FBGN0264493,FBGN0004882,FBGN0000251,FBGN0261397,FBGN0001085,FBGN0003475,FBGN0003292,FBGN0265598,FBGN0016131,FBGN0033921,FBGN0000376,FBGN0000463,FBGN0262975,FBGN0001180,FBGN0000166,FBGN0000146,FBGN0010269,FBGN0001316,FBGN0027948,FBGN0045862,FBGN0263143,FBGN0003751,FBGN0028979
cellular process	GO:0009987	0.000196895	3.705764689635703	7006	525	396	FBGN0005390,FBGN0004649,FBGN0000615,FBGN0000927,FBGN0039640,FBGN0261987,FBGN0039644,FBGN0002567,FBGN0001142,FBGN0087040,FBGN0000405,FBGN0034804,FBGN0263512,FBGN0261016,FBGN0001120,FBGN0260780,FBGN0003028,FBGN0019686,FBGN0017561,FBGN0026430,FBGN0028408,FBGN0265575,FBGN0003655,FBGN0034403,FBGN0037203,FBGN0002962,FBGN0041775,FBGN0033757,FBGN0010431,FBGN0003187,FBGN0003015,FBGN0022981,FBGN0004650,FBG…
anterior/posterior axis specification, embryo	GO:0008595	0.000256568	3.5907977254969223	112	525	21	FBGN0005390,FBGN0000615,FBGN0261016,FBGN0003655,FBGN0002962,FBGN0003015,FBGN0004650,FBGN0004882,FBGN0261397,FBGN0003475,FBGN0033921,FBGN0262975,FBGN0001180,FBGN0000166,FBGN0000146,FBGN0010269,FBGN0001316,FBGN0027948,FBGN0045862,FBGN0263143,FBGN0003751
tripartite regional subdivision	GO:0007351	0.000256568	3.5907977254969223	112	525	21	FBGN0005390,FBGN0000615,FBGN0261016,FBGN0003655,FBGN0002962,FBGN0003015,FBGN0004650,FBGN0004882,FBGN0261397,FBGN0003475,FBGN0033921,FBGN0262975,FBGN0001180,FBGN0000166,FBGN0000146,FBGN0010269,FBGN0001316,FBGN0027948,FBGN0045862,FBGN0263143,FBGN0003751
multicellular organismal reproductive process	GO:0048609	0.000291186	3.5358291006230202	847	525	76	FBGN0005390,FBGN0004649,FBGN0000615,FBGN0261987,FBGN0000405,FBGN0261016,FBGN0260780,FBGN0003028,FBGN0019686,FBGN0026430,FBGN0003655,FBGN0002962,FBGN0033757,FBGN0010431,FBGN0003187,FBGN0003015,FBGN0004650,FBGN0010097,FBGN0005695,FBGN0000114,FBGN0004419,FBGN0010317,FBGN0004882,FBGN0024177,FBGN0000351,FBGN0016053,FBGN0003023,FBGN0002948,FBGN0267347,FBGN0086251,FBGN0003124,FBGN0261397,FBGN0020386,FBG…
cellular process involved in reproduction in multicellular organism	GO:0022412	0.000316968	3.4989842555348956	818	525	74	FBGN0005390,FBGN0004649,FBGN0000615,FBGN0261987,FBGN0000405,FBGN0261016,FBGN0260780,FBGN0003028,FBGN0019686,FBGN0003655,FBGN0002962,FBGN0033757,FBGN0010431,FBGN0003187,FBGN0003015,FBGN0004650,FBGN0010097,FBGN0005695,FBGN0000114,FBGN0004419,FBGN0010317,FBGN0004882,FBGN0024177,FBGN0000351,FBGN0016053,FBGN0003023,FBGN0002948,FBGN0267347,FBGN0086251,FBGN0003124,FBGN0261397,FBGN0001085,FBGN0033773,FBG…
anatomical structure development	GO:0048856	0.000333917	3.476361080328559	2340	525	164	FBGN0005390,FBGN0004649,FBGN0000615,FBGN0261987,FBGN0001142,FBGN0087040,FBGN0000405,FBGN0263512,FBGN0261016,FBGN0260780,FBGN0003028,FBGN0019686,FBGN0003655,FBGN0002962,FBGN0041775,FBGN0033757,FBGN0003187,FBGN0003015,FBGN0004650,FBGN0010097,FBGN0010497,FBGN0005695,FBGN0264493,FBGN0000114,FBGN0004419,FBGN0010317,FBGN0026428,FBGN0004882,FBGN0259789,FBGN0036801,FBGN0024177,FBGN0283531,FBGN0000351,FBG…
embryonic axis specification	GO:0000578	0.000412256	3.384832657519701	115	525	21	FBGN0005390,FBGN0000615,FBGN0261016,FBGN0003655,FBGN0002962,FBGN0003015,FBGN0004650,FBGN0004882,FBGN0261397,FBGN0003475,FBGN0033921,FBGN0262975,FBGN0001180,FBGN0000166,FBGN0000146,FBGN0010269,FBGN0001316,FBGN0027948,FBGN0045862,FBGN0263143,FBGN0003751
fertilization	GO:0009566	0.000521333	3.282884858411714	32	525	11	FBGN0000927,FBGN0087040,FBGN0001120,FBGN0260780,FBGN0000351,FBGN0003124,FBGN0027500,FBGN0022786,FBGN0000826,FBGN0003114,FBGN0027948
blastoderm segmentation	GO:0007350	0.00055217	3.2579272208941883	181	525	27	FBGN0005390,FBGN0000615,FBGN0261016,FBGN0003655,FBGN0002962,FBGN0003015,FBGN0004650,FBGN0264493,FBGN0004882,FBGN0000251,FBGN0261397,FBGN0001085,FBGN0003475,FBGN0003292,FBGN0016131,FBGN0033921,FBGN0262975,FBGN0001180,FBGN0000166,FBGN0000146,FBGN0010269,FBGN0001316,FBGN0027948,FBGN0045862,FBGN0263143,FBGN0003751,FBGN0028979
developmental process involved in reproduction	GO:0003006	0.000614237	3.211663707670752	847	525	75	FBGN0005390,FBGN0004649,FBGN0000615,FBGN0261987,FBGN0000405,FBGN0261016,FBGN0260780,FBGN0003028,FBGN0019686,FBGN0026430,FBGN0003655,FBGN0002962,FBGN0033757,FBGN0003187,FBGN0003015,FBGN0004650,FBGN0010097,FBGN0005695,FBGN0000114,FBGN0004419,FBGN0010317,FBGN0004882,FBGN0024177,FBGN0000351,FBGN0016053,FBGN0003023,FBGN0267347,FBGN0086251,FBGN0003124,FBGN0261397,FBGN0020386,FBGN0001085,FBGN0033773,FBG…
anterior/posterior axis specification	GO:0009948	0.001103	2.957425336721585	132	525	22	FBGN0005390,FBGN0000615,FBGN0261016,FBGN0003655,FBGN0002962,FBGN0003015,FBGN0004650,FBGN0004882,FBGN0000251,FBGN0261397,FBGN0003475,FBGN0033921,FBGN0262975,FBGN0001180,FBGN0000166,FBGN0000146,FBGN0010269,FBGN0001316,FBGN0027948,FBGN0045862,FBGN0263143,FBGN0003751
multicellular organismal process	GO:0032501	0.00111459	2.9528848353647357	2843	525	189	FBGN0005390,FBGN0004649,FBGN0000615,FBGN0261987,FBGN0087040,FBGN0000405,FBGN0263512,FBGN0261016,FBGN0001120,FBGN0260780,FBGN0003028,FBGN0019686,FBGN0017561,FBGN0026430,FBGN0003655,FBGN0002962,FBGN0041775,FBGN0033757,FBGN0010431,FBGN0003187,FBGN0003015,FBGN0022981,FBGN0004650,FBGN0010097,FBGN0005695,FBGN0264493,FBGN0000114,FBGN0004419,FBGN0010317,FBGN0026428,FBGN0029733,FBGN0004882,FBGN0259789,FBG…
multicellular organism reproduction	GO:0032504	0.0013155	2.8809097086305693	974	525	82	FBGN0005390,FBGN0004649,FBGN0000615,FBGN0261987,FBGN0000405,FBGN0261016,FBGN0260780,FBGN0003028,FBGN0019686,FBGN0026430,FBGN0003655,FBGN0002962,FBGN0033757,FBGN0010431,FBGN0003187,FBGN0003015,FBGN0004650,FBGN0010097,FBGN0005695,FBGN0000114,FBGN0004419,FBGN0010317,FBGN0004882,FBGN0024177,FBGN0000351,FBGN0016053,FBGN0003023,FBGN0002948,FBGN0267347,FBGN0086251,FBGN0003124,FBGN0261397,FBGN0020386,FBG…
cell cycle	GO:0007049	0.00163378	2.7868059036903925	744	525	67	FBGN0000927,FBGN0087040,FBGN0000405,FBGN0001120,FBGN0260780,FBGN0019686,FBGN0026430,FBGN0003655,FBGN0034403,FBGN0010431,FBGN0010097,FBGN0000114,FBGN0010317,FBGN0259789,FBGN0000351,FBGN0003023,FBGN0000246,FBGN0002948,FBGN0030242,FBGN0086251,FBGN0003124,FBGN0027500,FBGN0033773,FBGN0262699,FBGN0259923,FBGN0003475,FBGN0028525,FBGN0016131,FBGN0030864,FBGN0264848,FBGN0061515,FBGN0040207,FBGN0040347,FBG…
developmental process	GO:0032502	0.00244118	2.6124010761096375	2483	525	168	FBGN0005390,FBGN0004649,FBGN0000615,FBGN0261987,FBGN0001142,FBGN0087040,FBGN0000405,FBGN0263512,FBGN0261016,FBGN0260780,FBGN0003028,FBGN0019686,FBGN0026430,FBGN0003655,FBGN0002962,FBGN0041775,FBGN0033757,FBGN0003187,FBGN0003015,FBGN0004650,FBGN0010097,FBGN0010497,FBGN0005695,FBGN0264493,FBGN0000114,FBGN0004419,FBGN0010317,FBGN0026428,FBGN0004882,FBGN0259789,FBGN0036801,FBGN0024177,FBGN0020248,FBG…
regionalization	GO:0003002	0.00273852	2.562484259458883	444	525	46	FBGN0005390,FBGN0000615,FBGN0261016,FBGN0003028,FBGN0003655,FBGN0002962,FBGN0041775,FBGN0003015,FBGN0004650,FBGN0010097,FBGN0264493,FBGN0004882,FBGN0000251,FBGN0261397,FBGN0001085,FBGN0262473,FBGN0004400,FBGN0003475,FBGN0003292,FBGN0265598,FBGN0016131,FBGN0004795,FBGN0033921,FBGN0000376,FBGN0000533,FBGN0000463,FBGN0004889,FBGN0262975,FBGN0001180,FBGN0000166,FBGN0034255,FBGN0003447,FBGN0003450,FBG…
regulation of cell cycle	GO:0051726	0.00404737	2.392827451631793	287	525	34	FBGN0000405,FBGN0001120,FBGN0019686,FBGN0026430,FBGN0010431,FBGN0000114,FBGN0010317,FBGN0003023,FBGN0003124,FBGN0033773,FBGN0262699,FBGN0016131,FBGN0030864,FBGN0264848,FBGN0061515,FBGN0040347,FBGN0003525,FBGN0015625,FBGN0000463,FBGN0004889,FBGN0000147,FBGN0000826,FBGN0003114,FBGN0004655,FBGN0051053,FBGN0010269,FBGN0086356,FBGN0025808,FBGN0010382,FBGN0033247,FBGN0041171,FBGN0286788,FBGN0051612,FBG…
pattern specification process	GO:0007389	0.00637871	2.1952669005142393	472	525	47	FBGN0005390,FBGN0000615,FBGN0261016,FBGN0003028,FBGN0003655,FBGN0002962,FBGN0041775,FBGN0003015,FBGN0004650,FBGN0010097,FBGN0264493,FBGN0004882,FBGN0000251,FBGN0261397,FBGN0001085,FBGN0262473,FBGN0004400,FBGN0003475,FBGN0003292,FBGN0265598,FBGN0016131,FBGN0004795,FBGN0033921,FBGN0000376,FBGN0000533,FBGN0000463,FBGN0004889,FBGN0262975,FBGN0001180,FBGN0000166,FBGN0034255,FBGN0003447,FBGN0003450,FBG…
zygotic determination of anterior/posterior axis, embryo	GO:0007354	0.010904257042349706	1.962403919576322	21	525	8	FBGN0005390,FBGN0261016,FBGN0003015,FBGN0004650,FBGN0001180,FBGN0000166,FBGN0010269,FBGN0003751
cell cycle process	GO:0022402	0.014310135292851377	1.8443562602541272	575	525	53	FBGN0087040,FBGN0000405,FBGN0260780,FBGN0019686,FBGN0026430,FBGN0034403,FBGN0010431,FBGN0010097,FBGN0000114,FBGN0010317,FBGN0000351,FBGN0003023,FBGN0000246,FBGN0002948,FBGN0030242,FBGN0086251,FBGN0003124,FBGN0027500,FBGN0033773,FBGN0262699,FBGN0259923,FBGN0003475,FBGN0028525,FBGN0016131,FBGN0030864,FBGN0264848,FBGN0061515,FBGN0040347,FBGN0033921,FBGN0043854,FBGN0003525,FBGN0028343,FBGN0015625,FBG…
anterior/posterior pattern specification	GO:0009952	0.016671792916398028	1.7780176928038047	178	525	24	FBGN0005390,FBGN0000615,FBGN0261016,FBGN0003655,FBGN0002962,FBGN0003015,FBGN0004650,FBGN0004882,FBGN0000251,FBGN0261397,FBGN0003475,FBGN0004795,FBGN0033921,FBGN0000463,FBGN0262975,FBGN0001180,FBGN0000166,FBGN0000146,FBGN0010269,FBGN0001316,FBGN0027948,FBGN0045862,FBGN0263143,FBGN0003751
sperm aster formation	GO:0035044	0.017563532370877235	1.7553881345061142	4	525	4	FBGN0087040,FBGN0260780,FBGN0003124,FBGN0027500
non-membrane-bounded organelle assembly	GO:0140694	0.018669302222232616	1.728871913796882	216	525	27	FBGN0260780,FBGN0026430,FBGN0034403,FBGN0041775,FBGN0003015,FBGN0010097,FBGN0000114,FBGN0004419,FBGN0002948,FBGN0030242,FBGN0003124,FBGN0025633,FBGN0033557,FBGN0003292,FBGN0003525,FBGN0004889,FBGN0038277,FBGN0025641,FBGN0002873,FBGN0000146,FBGN0030608,FBGN0086356,FBGN0259174,FBGN0035714,FBGN0030241,FBGN0015614,FBGN0052803
pole cell development	GO:0007277	0.018809449461620383	1.725623915735075	29	525	9	FBGN0003015,FBGN0005695,FBGN0004419,FBGN0000351,FBGN0016053,FBGN0000147,FBGN0000146,FBGN0004872,FBGN0010382
organelle organization	GO:0006996	0.027452	1.5614262837226038	1511	525	109	FBGN0000927,FBGN0002567,FBGN0001142,FBGN0087040,FBGN0000405,FBGN0260780,FBGN0003028,FBGN0019686,FBGN0026430,FBGN0003655,FBGN0034403,FBGN0041775,FBGN0010431,FBGN0003187,FBGN0003015,FBGN0010097,FBGN0010497,FBGN0000114,FBGN0004419,FBGN0037614,FBGN0000351,FBGN0038252,FBGN0016053,FBGN0000246,FBGN0002948,FBGN0086372,FBGN0030242,FBGN0086251,FBGN0003124,FBGN0027500,FBGN0261397,FBGN0001085,FBGN0033773,FBG…
regulation of cell cycle process	GO:0010564	0.028909279319965557	1.5389627347307042	196	525	25	FBGN0019686,FBGN0000114,FBGN0003023,FBGN0003124,FBGN0033773,FBGN0262699,FBGN0016131,FBGN0030864,FBGN0264848,FBGN0061515,FBGN0040347,FBGN0003525,FBGN0015625,FBGN0004889,FBGN0000147,FBGN0004655,FBGN0051053,FBGN0010269,FBGN0086356,FBGN0025808,FBGN0010382,FBGN0041171,FBGN0286788,FBGN0051612,FBGN0030410
regulation of biological process	GO:0050789	0.030448280501342587	1.516437228149799	3673	525	225	FBGN0005390,FBGN0000615,FBGN0002567,FBGN0001142,FBGN0000405,FBGN0263512,FBGN0261016,FBGN0001120,FBGN0260780,FBGN0003028,FBGN0019686,FBGN0017561,FBGN0026430,FBGN0028408,FBGN0003655,FBGN0034403,FBGN0037203,FBGN0002962,FBGN0041775,FBGN0033757,FBGN0010431,FBGN0003187,FBGN0003015,FBGN0004650,FBGN0010497,FBGN0005695,FBGN0264493,FBGN0286778,FBGN0000114,FBGN0004419,FBGN0010317,FBGN0016070,FBGN0026428,FBG…
regulation of mitotic cell cycle	GO:0007346	0.0365395	1.4372378862671593	162	525	22	FBGN0001120,FBGN0019686,FBGN0000114,FBGN0262699,FBGN0016131,FBGN0030864,FBGN0264848,FBGN0061515,FBGN0040347,FBGN0003525,FBGN0015625,FBGN0000463,FBGN0004889,FBGN0000826,FBGN0003114,FBGN0010269,FBGN0025808,FBGN0010382,FBGN0033247,FBGN0041171,FBGN0286788,FBGN0030410
oocyte differentiation	GO:0009994	0.0365395	1.4372378862671593	162	525	22	FBGN0000615,FBGN0260780,FBGN0003655,FBGN0002962,FBGN0033757,FBGN0003015,FBGN0010097,FBGN0004882,FBGN0086251,FBGN0003124,FBGN0261397,FBGN0033773,FBGN0003475,FBGN0033921,FBGN0000533,FBGN0262975,FBGN0000146,FBGN0004872,FBGN0001316,FBGN0027948,FBGN0045862,FBGN0263143
oocyte development	GO:0048599	0.042638244835034166	1.3702006809549392	140	525	20	FBGN0000615,FBGN0260780,FBGN0003655,FBGN0002962,FBGN0033757,FBGN0003015,FBGN0010097,FBGN0004882,FBGN0086251,FBGN0261397,FBGN0033773,FBGN0003475,FBGN0033921,FBGN0000533,FBGN0262975,FBGN0000146,FBGN0001316,FBGN0027948,FBGN0045862,FBGN0263143
meiotic cell cycle	GO:0051321	0.043603875125947524	1.3604749127719915	239	525	28	FBGN0260780,FBGN0019686,FBGN0026430,FBGN0010431,FBGN0010097,FBGN0000351,FBGN0000246,FBGN0002948,FBGN0086251,FBGN0003124,FBGN0033773,FBGN0003475,FBGN0028525,FBGN0061515,FBGN0040347,FBGN0033921,FBGN0003525,FBGN0026206,FBGN0002873,FBGN0000146,FBGN0004655,FBGN0051053,FBGN0027948,FBGN0015614,FBGN0033247,FBGN0003502,FBGN0263143,FBGN0029977
