## Supplementary material for "OVO Positively Regulates Essential Maternal Pathways by Binding Near the Transcriptional Start Sites in the *Drosophila* Female Germline": Table S6

### Sheet: Sheet1
Reagent type (species)	Designation	Source or reference	Identifiers	Additional information
Reagent type. Duplicate rows as needed. Order is flexible, but row titles must be preserved. Species (mandatory if applicable). Append in parentheses. First mention, use full genus. Sex (if applicable). Add within parentheses after species.	Designation. Symbol/name used in publication. Separate multiple entries with semi-colon, space. (If semi-colon within designation, delimit wtith double quotes.)	Source (public). Stock center, company, data repository. Reference. Include PMID or DOI; use “this paper” if new. If neither applies enter “other” and explain in Additional Information.	Identifiers. Format as ID_source:identifier. Separate multiple entries with semi-colon, space. Include catalog numbers, stock numbers, database IDs or accession numbers, RRIDs.	Additional information. Mandatory if column C entry is “this paper” or “other”. Description of new reagent; laboratory from which reagent obtained; other pertinent information. For antibodies, indicate dilution and conditions used.
gene (Drosophila melanogaster)	ovo	NA	FLYB:FBgn0003028
genetic reagent (D. melanogaster)	ovo[Cterm-3xFHA]	Benner et al., 2023		y[1] w[1118] ovo[Cterm-3xFHA]
genetic reagent (D. melanogaster)	ovo[Cterm-GFP]	Benner et al., 2023		y[1] w[1118] ovo[Cterm-GFP]
genetic reagent (D. melanogaster)	ovo[ΔBP]	Benner et al., 2023		y[1] w[1118] ovo[ΔBP-FRT]/FM7c
genetic reagent (D. melanogaster)	ovo[ovo-GAL4]	Benner et al., 2023		y[1] sc[*] ovo[ovo-GAL4] v[1]/FM7c
genetic reagent (D. melanogaster)	UASp-GFP	Benner et al., 2023		y[1] w[1118]; P{y[+t7.7] DsRed[3xP3-SV40]=UASp-GFP.nls}attP40/CyO
genetic reagent (D. melanogaster)	UASp-3xFHA-OVO-B	Benner et al., 2023	Synonymous with UASp-3xFHA-OVO-B[ext+] in Benner et al., 2023	y[1] w[1118]; P{y[+t7.7] DsRed[3xP3-SV40]=UASp-Nterm-3xFHA-OVO-B}attP40/CyO
antibody	anti-Vasa (rabbit polyclonal)	other; (R. Lehmann)		(1:10,000)
antibody	anti-α-spectrin (mouse monoclonal)	Developmental Studies Hybridoma Bank, Iowa City, IA	DSHB:3A9	(1:200)
antibody	anti-HA (rat monoclonal)	Millipore Sigma, Burlington, MA	Millipore Sigma: 11867423001	(1:100)
antibody	anti-GFP (chicken polyclonal)	Abcam, Cambridge, UK	abcam: ab13970	(1:500)
antibody	Alexa Fluor goat anti-chicken 488	Invitrogen, ThermoFisher Scientific, Waltham, MA		(1:500)
antibody	Alexa Fluor goat anti-mouse 568	Invitrogen, ThermoFisher Scientific, Waltham, MA		(1:500)
antibody	Alexa Fluor goat anti-rat 568	Invitrogen, ThermoFisher Scientific, Waltham, MA		(1:500)
antibody	Alexa Fluor goat anti-rabbit 633	Invitrogen, ThermoFisher Scientific, Waltham, MA		(1:500)
chemical compound, drug	DAPI	Invitrogen, ThermoFisher Scientific, Waltham, MA	Invitrogen:D1306	1 μg/mL
chemical compound, drug	Triton X-100	Millipore Sigma, Burlington, MA
chemical compound, drug	Tween 20	Millipore Sigma, Burlington, MA
chemical compound, drug	Normal Goat Serum (NGS)	Invitrogen, ThermoFisher Scientific, Waltham, MA
chemical compound, drug	Bovine Serum Albumin (BSA)	Millipore Sigma, Burlington, MA
chemical compound, drug	Phosphate Buffered Saline, pH 7.4 (PBS)	Gibco, ThermoFisher Scientific, Waltham, MA
chemical compound, drug	Ultramount Aqueous Permanent Mounting Medium	Dako, Agilent, Santa Clara, CA
chemical compound, drug	Pierce 16% Formaldehyde (w/v), Methanol-free	Pierce, ThermoFisher Scientific, Waltham, MA
chemical compound, drug	Grape Agar Powder Premix	Flystuff, Genesee Scientific, San Diego, CA
chemical compound, drug	Clorox germicidal bleach	The Clorox Company, Oakland, CA
chemical compound, drug	Heptane	Millipore Sigma, Burlington, MA
chemical compound, drug	Methanol	ThermoFisher Scientific, Waltham, MA
chemical compound, drug	RIPA Lysis and Extraction Buffer	Pierce, ThermoFisher Scientific, Waltham, MA
chemical compound, drug	PMSF (100 mM)	Roche, Millipore Sigma, Burlington, MA
chemical compound, drug	cOmplete Mini Protease Inhibitor Cocktail	Roche, Millipore Sigma, Burlington, MA
chemical compound, drug	ChIP crosslinking solution (50mM HEPES Buffer, 1mM EDTA, 0.5 mM EGTA, 100mM NaCl, 2% formaldehyde)
chemical compound, drug	ChIP stop solution (125mM Glycine, 0.01% Triton X-100, diluted in PBS)
chemical compound, drug	ChIP wash buffer (0.01% Triton X-100 in PBS)
chemical compound, drug	212-300 μm acid-washed glass beads	Millipore Sigma, Burlington, MA
chemical compound, drug	monoclonal anti-HA-agarose antibody produced in mouse	Millipore Sigma, Burlington, MA
chemical compound, drug	ChromoTek GFP-Trap agarose	Proteintech, Rosemount, IL
chemical compound, drug	ChIP elution/decrosslinking solution (1% SDS, 100mM NaHCO3, 250 mM NaCl, 10mM EDTA, 50 mM Tris-HCl, 200 μg/mL Proteinase K)
chemical compound, drug	phenol:chloroform:iso-amyl alcohol	Millipore Sigma, Burlington, MA
commercial assay or kit	Flyfood (D20302Y)	Archon Scientific, Durham, NC
commercial assay or kit	RNeasy Plus Mini Kit	Qiagen, Valencia, CA
commercial assay or kit	Illumina Stranded mRNA Prep, Ligation (96 Samples)	Illumina, San Diego, CA
commercial assay or kit	IDT for Illumina RNA UD Indexes Set A, Ligation (96 Indexes, 96 Samples)	Illumina, San Diego, CA
commercial assay or kit	Quant-iT RiboGreen RNA Assay Kit	ThermoFisher Scientific, Waltham, MA
commercial assay or kit	Quant-iT PicoGreen dsDNA Assay Kit	ThermoFisher Scientific, Waltham, MA
commercial assay or kit	Illumina S1 Flow Cell	Illumina, San Diego, CA
commercial assay or kit	KAPA HiFi HotStart ReadyMix	Roche, Basel, Switzerland
commercial assay or kit	Bioruptor Pico Sonication Device	Diagenode, Denville, NJ
commercial assay or kit	Chromatin Immunoprecipitation Assay Kit	Millipore Sigma, Burlington, MA
commercial assay or kit	NEBNext Ultra II DNA Library Prep Kit for Illumina	New England Biolabs, Ipswich, MA
commercial assay or kit	Illumina XP workflow	Illumina, San Diego, CA
large-scale dataset (D. melanogaster)	FlyBase r6.46 genome	PMID: 27799470
large-scale dataset (D. melanogaster)	FlyBase r6.46 gtf file	PMID: 27799470
large-scale dataset (D. melanogaster)	dm6 NCBI RefSeq GTF file	PMID: 15608248
large-scale dataset (D. melanogaster)	BDGP Release 6 Drosophila genome	PMID: 25589440
large-scale dataset (D. melanogaster)	dm6.ensGene.gtf	PMID: 11752248
large-scale dataset (D. melanogaster female)	RNA-seq library of 4-5 days old ovo[ΔBP]/ovo[ovo-GAL4]; UASp-GFP/+ post eclosion germarium through previtellogenic egg chamber ovaries replicate 1	SRA: SAMN38284748
large-scale dataset (D. melanogaster female)	RNA-seq library of 4-5 days old ovo[ΔBP]/ovo[ovo-GAL4]; UASp-GFP/+ post eclosion germarium through previtellogenic egg chamber ovaries replicate 2	SRA: SAMN38284749
large-scale dataset (D. melanogaster female)	RNA-seq library of 4-5 days old ovo[ΔBP]/ovo[ovo-GAL4]; UASp-GFP/+ post eclosion germarium through previtellogenic egg chamber ovaries replicate 3	SRA: SAMN38284750
large-scale dataset (D. melanogaster female)	RNA-seq library of 4-5 days old ovo[ΔBP]/ovo[ovo-GAL4]; UASp-GFP/+ post eclosion germarium through previtellogenic egg chamber ovaries replicate 4	SRA: SAMN38284751
large-scale dataset (D. melanogaster female)	RNA-seq library of 4-5 days old ovo[ΔBP]/ovo[ovo-GAL4]; UASp-3xFHA-OVO-B/+ post eclosion germarium through previtellogenic egg chamber ovaries replicate 1	SRA: SAMN38284752
large-scale dataset (D. melanogaster female)	RNA-seq library of 4-5 days old ovo[ΔBP]/ovo[ovo-GAL4]; UASp-3xFHA-OVO-B/+ post eclosion germarium through previtellogenic egg chamber ovaries replicate 2	SRA: SAMN38284753
large-scale dataset (D. melanogaster female)	RNA-seq library of 4-5 days old ovo[ΔBP]/ovo[ovo-GAL4]; UASp-3xFHA-OVO-B/+ post eclosion germarium through previtellogenic egg chamber ovaries replicate 3	SRA: SAMN38284754
large-scale dataset (D. melanogaster female)	RNA-seq library of 4-5 days old ovo[ΔBP]/ovo[ovo-GAL4]; UASp-3xFHA-OVO-B/+ post eclosion germarium through previtellogenic egg chamber ovaries replicate 4	SRA: SAMN38284755
large-scale dataset (D. melanogaster female)	ChIP-seq library of input control from 1 day old ovo[Cterm-GFP] post eclosion ovaries replicate 1	SRA: SAMN38284742
large-scale dataset (D. melanogaster female)	ChIP-seq library of input control from 1 day old ovo[Cterm-GFP] post eclosion ovaries replicate 2	SRA: SAMN38284743
large-scale dataset (D. melanogaster female)	ChIP-seq library of input control from 1 day old ovo[Cterm-GFP] post eclosion ovaries replicate 3	SRA: SAMN38284744
large-scale dataset (D. melanogaster female)	ChIP-seq library of input control from 1 day old ovo[Cterm-3xFHA] post eclosion ovaries replicate 1	SRA: SAMN38284745
large-scale dataset (D. melanogaster female)	ChIP-seq library of input control from 1 day old ovo[Cterm-3xFHA] post eclosion ovaries replicate 2	SRA: SAMN38284746
large-scale dataset (D. melanogaster female)	ChIP-seq library of input control from 1 day old ovo[Cterm-3xFHA] post eclosion ovaries replicate 3	SRA: SAMN38284747
large-scale dataset (D. melanogaster female)	ChIP-seq library of immunoprecipitated sample from 1 day old ovo[Cterm-GFP] post eclosion ovaries replicate 1	SRA: SAMN38284736
large-scale dataset (D. melanogaster female)	ChIP-seq library of immunoprecipitated sample from 1 day old ovo[Cterm-GFP] post eclosion ovaries replicate 2	SRA: SAMN38284737
large-scale dataset (D. melanogaster female)	ChIP-seq library of immunoprecipitated sample from 1 day old ovo[Cterm-GFP] post eclosion ovaries replicate 3	SRA: SAMN38284738
large-scale dataset (D. melanogaster female)	ChIP-seq library of immunoprecipitated sample from 1 day old ovo[Cterm-3xFHA] post eclosion ovaries replicate 1	SRA: SAMN38284739
large-scale dataset (D. melanogaster female)	ChIP-seq library of immunoprecipitated sample from 1 day old ovo[Cterm-3xFHA] post eclosion ovaries replicate 2	SRA: SAMN38284740
large-scale dataset (D. melanogaster female)	ChIP-seq library of immunoprecipitated sample from 1 day old ovo[Cterm-3xFHA] post eclosion ovaries replicate 3	SRA: SAMN38284741
large-scale dataset (D. melanogaster female)	Illumina CAGE Sequencing of D. melanogaster Dissected Tissue: Adult Mated Female 4 days Post-eclosion Ovaries	SRA: SRR488282
large-scale dataset (D. melanogaster female)	Illumina CAGE Sequencing of D. melanogaster Dissected Tissue: Adult Virgin Female 4 days Post-eclosion Ovaries	SRA: SRR488283
large-scale dataset (D. melanogaster female)	Illumina CAGE Sequencing of D. melanogaster Dissected Tissue: Adult Mated Male 4 days Post-eclosion Testes	SRA: SRR488284
large-scale dataset (D. melanogaster female)	Illumina CAGE Sequencing of D. melanogaster Dissected Tissue: Adult Mated Male 4 days Post-eclosion Testes	SRA: SRR488308
large-scale dataset (D. melanogaster female)	Illumina CAGE Sequencing of D. melanogaster Dissected Tissue: Adult Mated Male 4 days Post-eclosion Testes	SRA: SRR488285
large-scale dataset (D. melanogaster female)	Illumina CAGE Sequencing of D. melanogaster Dissected Tissue: Adult Mated Male 4 days Post-eclosion Testes	SRA: SRR488309
large-scale dataset (D. melanogaster female)	Illumina CAGE Sequencing of D. melanogaster Dissected Tissue: Adult Mixed Male and Female 4 days Post-eclosion Digestive System	SRA: SRR488288
large-scale dataset (D. melanogaster female)	Illumina CAGE Sequencing of D. melanogaster Dissected Tissue: Adult Mixed Male and Female 20 days Post-eclosion Digestive System	SRA: SRR488289
large-scale dataset (D. melanogaster female)	H3K27ac ChIP-seq library of sorted GSC	SRA: SRR11084657
large-scale dataset (D. melanogaster female)	H3K27me3 ChIP-seq library of sorted GSC	SRA: SRR11084656
large-scale dataset (D. melanogaster female)	H3K4me3 ChIP-seq library of sorted GSC	SRA: SRR11084658
large-scale dataset (D. melanogaster female)	Input ChIP-seq library of sorted GSC for H3K27ac GSC, H3K4me3 GSC, and H3K27me3 GSC ChIP	SRA: SRR11084655
large-scale dataset (D. melanogaster female)	ATAC-seq library of sorted GSC	SRA: SRR24203655
large-scale dataset (D. melanogaster female)	H3K9me3 ChIP-seq library of sorted GSC	SRA: SRR24203631
large-scale dataset (D. melanogaster female)	H3K9me3 ChIP-seq library of sorted 8c NC	SRA: SRR24203629
large-scale dataset (D. melanogaster female)	ATAC-seq library of sorted 32c NC	SRA: SRR24203650
large-scale dataset (D. melanogaster female)	H3K27me3 ChIP-seq library of sorted 32c NC	SRA: SRR11084652
large-scale dataset (D. melanogaster female)	Input ChIP-seq library of sorted 32c NC for H3K27me3 32c NC ChIP	SRA: SRR11084651
large-scale dataset (D. melanogaster female)	H3K27ac ChIP-seq library of sorted 32c NC	SRA: SRR24203635
large-scale dataset (D. melanogaster female)	Input ChIP-seq library of sorted 32c NC for ATAC-seq 32c NC and H3K27ac 32c NC ChIP	SRA: SRR24203634
large-scale dataset (D. melanogaster female)	Input ChIP-seq library of sorted GSC for ATAC-seq GSC and H3K9me3 GSC ChIP	SRA: SRR11084651
large-scale dataset (D. melanogaster female)	Input ChIP-seq library of sorted 8c NC	SRA: SRR24203637
software, algorithm	HISAT2	PMID: 25751142	version 2.2.1.+D106:E1061-ngs2.11.2	-k 1 --rna-strandness RF --dta
software, algorithm	htseq-count	PMID: 25260700	version 2.0.1
software, algorithm	DESeq2	PMID: 25516281	version 1.36.0
software, algorithm	Macs3	PMID: 18798982	version 3.0.0a7
software, algorithm	bedtools	PMID: 20110278	version 2.30.0
software, algorithm	STREME	PMID: 33760053	version 5.5.2
software, algorithm	FIMO	PMID: 21330290	version 5.5.2
software, algorithm	Tomtom	PMID: 17324271	version 5.5.2
software, algorithm	MEME	PMID: 25953851	version 5.5.2
software, algorithm	g:Profiler	PMID: 31066453	version e109_eg56_p17_1d3191d
software, algorithm	Picard	http://broadinstitute.github.io/picard/	version 3.0.0
software, algorithm	SAMtools	PMID: 19505943	version 1.15.1	sort: default; index: default
software, algorithm	CAGEr	PMID: 25653163	version 3.17	getCTSS(); annotateCTSS()(with dm6.ensGene.gtf from UCSC); normalizeTagCount(ce, method = "simpleTpm", fitInRange = c(5, 40000), alpha = 1.15, T = 1*10^6); clusterCTSS(ce, threshold = 1, thresholdIsTpm = TRUE, nrPassThreshold = 1, method = "paraclu", maxDist = 20, removeSingletons = TRUE, keepSingletonsAbove = 5); cumulativeCTSSdistribution(ce, clusters = "tagClusters", useMulticore = T)
software, algorithm	UCSC Genome Browser	PMID: 12045153
software, algorithm	Adobe Illustrator	Adobe, San Jose, CA
software, algorithm	FIJI	PMID: 22743772	version 1.52b
software, algorithm	Excel	Microsoft, Redmond, WA
software, algorithm	ZEN Black Software	Carl Zeiss AG, Oberkochen, Germany	version Zen 2012
software, algorithm	deepTools	PMID: 27079975	version 3.5.1
software, algorithm	Python		version 2.7.15
software, algorithm	R		version 4.2.2
software, algorithm	Rstudio		version 2022.12.0+353
software, algorithm	Conda		version 23.3.1
other	Flies were maintained at 25oC under constant light at 65% relative humidity.
other	Sanger sequencing	GENEWIZ, South Plainfield, NJ
other	Illumina NovaSeq 6000	Illumina, San Diego, CA		(B. Oliver); Figure 4A–F
other	Zeiss LSM 780 confocal microscope	Carl Zeiss AG, Oberkochen, Germany		(B. Oliver)
other	NIH HPC Biowulf cluster	National Institutes of Health, Bethesda, MD		http://hpc.nih.gov
other	NHLBI DNA Sequencing and Genomics Core	National Institutes of Health, Bethesda, MD
other	Drosophila Embryo Injection	BestGene, Chino Hills, CA
other	yeast from Saccharomyces cerevisiae	Millipore Sigma, Burlington, MA
other	Plan-Apochromat 40x/1.4 Oil DIC M27	Carl Zeiss AG, Oberkochen, Germany
other	Plan-Apochromat 20x/0.8 M27	Carl Zeiss AG, Oberkochen, Germany
